# Non-sedating benzodiazepines cause contractile paralysis and tissue damage in the parasitic blood fluke *Schistosoma mansoni*

**DOI:** 10.1101/694588

**Authors:** Paul McCusker, Yeunus Mian, Guanguan Li, Michael D. Olp, V. V. N. Phani Babu Tiruveedhula, Farjana Rashid, Lalit Kumar Golani, Brian C. Smith, James M. Cook, John D. Chan

**Affiliations:** Department of Cell Biology, Neurobiology & Anatomy, Medical College of Wisconsin, Milwaukee, WI 533226, USA; Department of Chemistry and Biochemistry, Milwaukee Institute of Drug Discovery, University of Wisconsin-Milwaukee, Milwaukee, WI 53211, USA; Department of Biochemistry, Medical College of Wisconsin, Milwaukee, WI 533226, USA

## Abstract

Parasitic flatworm infections (e.g. tapeworms and fluke worms) are treated by a limited number of drugs. In most cases, control is reliant upon praziquantel (PZQ) monotherapy. However, PZQ is ineffective against sexually immature parasites, and there have also been several concerning reports of cestode and trematode infections with poor PZQ cure-rates, emphasizing the need for alternative therapies to treat these infections. We have revisited a series of benzodiazepines, given the known anti-schistosomal activity of meclonazepam (MCLZ). MCLZ was discovered in the 1970’s but was not brought to market due to dose-limiting sedative side effects. However, in the decades since there have been advances in our understanding of the benzodiazepine GABA_A_ receptor sub-types that drive sedation and the development of sub-type selective, non-sedating ligands. Additionally, the sequencing of flatworm genomes reveals that parasitic trematodes and cestodes have lost GABA_A_R-like ligand gated anion channels, indicating that MCLZ’s anti-parasitic target is likely distinct from the human receptors that drive sedation. Therefore, we screened a library of classical and non-sedating 1,4-benzodiazepines against *Schistosoma mansoni* and identified a series of imidazobenzodiazepines that immobilize worms *in vitro*. One of these hits, Xhe-II-048 also disrupted the parasite tegument, causing extensive vacuole formation beneath the apical membrane. The imidazobenzodiazepine compound series identified has a dramatically lower (∼1 log) affinity for human central benzodiazepine binding site and is a promising starting point for the development of novel anti-schistosomal benzodiazepines with minimal host side-effects.

**Author Summary:** Over 200 million people are infected with schistosomiasis, yet there are limited therapeutic options available to treat this disease. The benzodiazepine meclonazepam is known to cure both intestinal and urinary schistosomiasis in animal and human studies, but dose-limiting sedation has been a barrier to its development. Little is known about the structure-activity relationship of meclonazepam and other benzodiazepines on schistosomes, or the identity of the parasite receptor for these compounds. However, schistosomes lack obvious homologs to the human GABA_A_Rs that cause sedation. This indicates that the parasite target of this drug is distinct from the host receptors that underpin dose-limiting side effects of meclonazepam, and raises the possibility that benzodiazepines with poor GABA_A_R affinity may still retain anti-parasitic effects. Here, we report an *in vitro* screen of various benzodiazepines against schistosomes, and the identification of hit compounds that are active against worms yet possess reduced affinity for the human GABA_A_Rs that cause sedation.
