## Supplemental Table 1 for "Non-sedating benzodiazepines cause contractile paralysis and tissue damage in the parasitic blood fluke *Schistosoma mansoni*"

### Sheet: GABAA
Organism	Sequence ID	Source
A. californica	AAL37252.1	NCBI
A. californica	NP_001191487.1	NCBI
M. lignano	BOX15_Mlig008197g1	WormBase ParaSite (Mlig_3_7)
M. lignano	BOX15_Mlig026527g1	WormBase ParaSite (Mlig_3_7)

### Sheet: GABARHO
Organism	Sequence ID	Source
A. californica	XP_005111291.2	NCBI
M. lignano	BOX15_Mlig009060g1	WormBase ParaSite (Mlig_3_7)
M. lignano	BOX15_Mlig001459g1	WormBase ParaSite (Mlig_3_7)
M. lignano	BOX15_Mlig014474g1	WormBase ParaSite (Mlig_3_7)
M. lignano	BOX15_Mlig022486g1	WormBase ParaSite (Mlig_3_7)
M. lignano	BOX15_Mlig010629g1	WormBase ParaSite (Mlig_3_7)
S. mediterranea	mk4.004934.00	WormBase ParaSite (SmedGD_c1.3)
S. mediterranea	mk4.002871.01	WormBase ParaSite (SmedGD_c1.3)
E. multilocularis	EmuJ_001048230.1	WormBase ParaSite (EMULTI002)
E. multilocularis	EmuJ_000993200.1	WormBase ParaSite (EMULTI002)
S. mansoni	Smp_334630.1	WormBase ParaSite (genome v7)
S. mansoni	Smp_135040.1	WormBase ParaSite (genome v7)
S. mansoni	Smp_336620.1	WormBase ParaSite (genome v7)

### Sheet: GLUCL
Organism	Sequence ID	Source
A. californica	XP_012934671.1	NCBI
A. californica	ACT37243.1	NCBI
A. californica	NP_001191519.1	NCBI
A. californica	ACT37244.1	NCBI
A. californica	NP_001191520.1	NCBI
A. californica	XP_012939426.1	NCBI
M. lignano	BOX15_Mlig000841g2	WormBase ParaSite (Mlig_3_7)
M. lignano	BOX15_Mlig009716g2	WormBase ParaSite (Mlig_3_7)
M. lignano	BOX15_Mlig015474g1	WormBase ParaSite (Mlig_3_7)
M. lignano	BOX15_Mlig015174g1	WormBase ParaSite (Mlig_3_7)
M. lignano	BOX15_Mlig014244g1	WormBase ParaSite (Mlig_3_7)
M. lignano	BOX15_Mlig021793g1	WormBase ParaSite (Mlig_3_7)
M. lignano	BOX15_Mlig031804g1	WormBase ParaSite (Mlig_3_7)
M. lignano	BOX15_Mlig008883g1	WormBase ParaSite (Mlig_3_7)
S. mediterranea	mk4.000708.03	WormBase ParaSite (SmedGD_c1.3)
S. mediterranea	mk4.001114.04	WormBase ParaSite (SmedGD_c1.3)
S. mediterranea	mk4.008948.03	WormBase ParaSite (SmedGD_c1.3)
S. mediterranea	mk4.002254.00	WormBase ParaSite (SmedGD_c1.3)
S. mediterranea	mk4.001914.01	WormBase ParaSite (SmedGD_c1.3)
S. mediterranea	mk4.004036.03	WormBase ParaSite (SmedGD_c1.3)
S. mediterranea	mk4.002893.03	WormBase ParaSite (SmedGD_c1.3)
S. mediterranea	mk4.000414.08	WormBase ParaSite (SmedGD_c1.3)
S. mediterranea	mk4.002158.00	WormBase ParaSite (SmedGD_c1.3)
E. multilocularis	EmuJ_000916400.1	WormBase ParaSite (EMULTI002)
E. multilocularis	EmuJ_000506600.1	WormBase ParaSite (EMULTI002)
E. multilocularis	EmuJ_001119800.1	WormBase ParaSite (EMULTI002)
E. multilocularis	EmuJ_000670700.1	WormBase ParaSite (EMULTI002)
E. multilocularis	EmuJ_000668200.1	WormBase ParaSite (EMULTI002)
S. mansoni	Smp_334730.1	WormBase ParaSite (genome v7)
S. mansoni	Smp_015630.1	WormBase ParaSite (genome v7)
S. mansoni	Smp_096480.1	WormBase ParaSite (genome v7)
S. mansoni	Smp_104890.1	WormBase ParaSite (genome v7)

### Sheet: NACHR
Organism	Sequence ID	Source
A. californica	AAL37250.1	NCBI
A. californica	AAL78648.1	NCBI
A. californica	AAL78649.1	NCBI
A. californica	AGI03852.1	NCBI
A. californica	AGI03853.1	NCBI
A. californica	AGI03854.1	NCBI
A. californica	AGI03855.1	NCBI
A. californica	AGI03856.1	NCBI
A. californica	AGI03857.1	NCBI
A. californica	AGI03858.1	NCBI
A. californica	AGI03859.1	NCBI
A. californica	AGI03860.1	NCBI
A. californica	AGI03861.1	NCBI
A. californica	AGI03863.1	NCBI
A. californica	AGI03864.1	NCBI
A. californica	AGI03865.1	NCBI
A. californica	AGM37744.1	NCBI
A. californica	AGM37745.1	NCBI
A. californica	NP_001191486.1	NCBI
A. californica	NP_001191489.1	NCBI
A. californica	NP_001191490.1	NCBI
A. californica	NP_001267733.1	NCBI
A. californica	NP_001267736.1	NCBI
A. californica	NP_001267738.1	NCBI
A. californica	NP_001267743.1	NCBI
A. californica	NP_001267746.1	NCBI
A. californica	NP_001267752.1	NCBI
A. californica	NP_001267757.1	NCBI
A. californica	NP_001267772.1	NCBI
A. californica	NP_001267779.1	NCBI
A. californica	NP_001297421.1	NCBI
A. californica	NP_001297423.1	NCBI
A. californica	NP_001297424.1	NCBI
A. californica	XP_005091020.1	NCBI
A. californica	XP_005092894.1	NCBI
A. californica	XP_005092895.1	NCBI
A. californica	XP_005093258.1	NCBI
A. californica	XP_005093598.1	NCBI
A. californica	XP_005093600.1	NCBI
A. californica	XP_005093755.1	NCBI
A. californica	XP_005093756.1	NCBI
A. californica	XP_005093757.1	NCBI
A. californica	XP_005093758.1	NCBI
A. californica	XP_005093940.1	NCBI
A. californica	XP_005093941.1	NCBI
A. californica	XP_005094716.1	NCBI
A. californica	XP_005094728.1	NCBI
A. californica	XP_005094753.2	NCBI
A. californica	XP_005095037.2	NCBI
A. californica	XP_005095966.2	NCBI
A. californica	XP_005097545.2	NCBI
A. californica	XP_005098514.1	NCBI
A. californica	XP_005098515.1	NCBI
A. californica	XP_005098516.1	NCBI
A. californica	XP_005099489.2	NCBI
A. californica	XP_005099524.1	NCBI
A. californica	XP_005099539.2	NCBI
A. californica	XP_005104100.1	NCBI
A. californica	XP_005104795.1	NCBI
A. californica	XP_005105466.2	NCBI
A. californica	XP_005105522.1	NCBI
A. californica	XP_005105696.1	NCBI
A. californica	XP_005109204.2	NCBI
A. californica	XP_005110670.2	NCBI
A. californica	XP_005110899.1	NCBI
A. californica	XP_005112357.1	NCBI
A. californica	XP_012934701.1	NCBI
A. californica	XP_012935036.1	NCBI
A. californica	XP_012935275.1	NCBI
A. californica	XP_012935375.1	NCBI
A. californica	XP_012935774.1	NCBI
A. californica	XP_012935874.1	NCBI
A. californica	XP_012935916.1	NCBI
A. californica	XP_012935917.1	NCBI
A. californica	XP_012935962.1	NCBI
A. californica	XP_012936036.1	NCBI
A. californica	XP_012936037.1	NCBI
A. californica	XP_012936402.1	NCBI
A. californica	XP_012936731.1	NCBI
A. californica	XP_012937357.1	NCBI
A. californica	XP_012937457.1	NCBI
A. californica	XP_012938054.1	NCBI
A. californica	XP_012938342.1	NCBI
A. californica	XP_012938549.1	NCBI
A. californica	XP_012938550.1	NCBI
A. californica	XP_012939427.1	NCBI
A. californica	XP_012939838.1	NCBI
A. californica	XP_012939844.1	NCBI
A. californica	XP_012939872.1	NCBI
A. californica	XP_012940025.1	NCBI
A. californica	XP_012940474.1	NCBI
A. californica	XP_012940616.1	NCBI
A. californica	XP_012940876.1	NCBI
A. californica	XP_012941274.1	NCBI
A. californica	XP_012941463.1	NCBI
A. californica	XP_012941533.1	NCBI
A. californica	XP_012941854.1	NCBI
A. californica	XP_012942041.1	NCBI
A. californica	XP_012942042.1	NCBI
A. californica	XP_012942265.1	NCBI
A. californica	XP_012942562.1	NCBI
A. californica	XP_012944321.1	NCBI
A. californica	XP_012944330.1	NCBI
A. californica	XP_012944346.1	NCBI
A. californica	XP_012944351.1	NCBI
A. californica	XP_012944724.1	NCBI
A. californica	XP_012944796.1	NCBI
A. californica	XP_012945180.1	NCBI
A. californica	XP_012945779.1	NCBI
A. californica	XP_012946836.1	NCBI
A. californica	XP_012946861.1	NCBI
M. lignano	BOX15_Mlig000461g1	WormBase ParaSite (Mlig_3_7)
M. lignano	BOX15_Mlig000862g1	WormBase ParaSite (Mlig_3_7)
M. lignano	BOX15_Mlig003611g1	WormBase ParaSite (Mlig_3_7)
M. lignano	BOX15_Mlig003915g1	WormBase ParaSite (Mlig_3_7)
M. lignano	BOX15_Mlig004065g1	WormBase ParaSite (Mlig_3_7)
M. lignano	BOX15_Mlig004863g1	WormBase ParaSite (Mlig_3_7)
M. lignano	BOX15_Mlig005119g9	WormBase ParaSite (Mlig_3_7)
M. lignano	BOX15_Mlig009398g1	WormBase ParaSite (Mlig_3_7)
M. lignano	BOX15_Mlig010174g1	WormBase ParaSite (Mlig_3_7)
M. lignano	BOX15_Mlig010678g1	WormBase ParaSite (Mlig_3_7)
M. lignano	BOX15_Mlig011325g1	WormBase ParaSite (Mlig_3_7)
M. lignano	BOX15_Mlig013616g1	WormBase ParaSite (Mlig_3_7)
M. lignano	BOX15_Mlig014979g1	WormBase ParaSite (Mlig_3_7)
M. lignano	BOX15_Mlig015854g1	WormBase ParaSite (Mlig_3_7)
M. lignano	BOX15_Mlig018759g1	WormBase ParaSite (Mlig_3_7)
M. lignano	BOX15_Mlig019166g1	WormBase ParaSite (Mlig_3_7)
M. lignano	BOX15_Mlig020283g1	WormBase ParaSite (Mlig_3_7)
M. lignano	BOX15_Mlig023547g1	WormBase ParaSite (Mlig_3_7)
M. lignano	BOX15_Mlig023922g1	WormBase ParaSite (Mlig_3_7)
M. lignano	BOX15_Mlig024351g2	WormBase ParaSite (Mlig_3_7)
M. lignano	BOX15_Mlig025449g1	WormBase ParaSite (Mlig_3_7)
M. lignano	BOX15_Mlig026469g1	WormBase ParaSite (Mlig_3_7)
M. lignano	BOX15_Mlig026767g1	WormBase ParaSite (Mlig_3_7)
M. lignano	BOX15_Mlig027511g1	WormBase ParaSite (Mlig_3_7)
M. lignano	BOX15_Mlig027695g1	WormBase ParaSite (Mlig_3_7)
M. lignano	BOX15_Mlig028499g1	WormBase ParaSite (Mlig_3_7)
M. lignano	BOX15_Mlig028506g1	WormBase ParaSite (Mlig_3_7)
M. lignano	BOX15_Mlig028785g1	WormBase ParaSite (Mlig_3_7)
M. lignano	BOX15_Mlig029137g1	WormBase ParaSite (Mlig_3_7)
M. lignano	BOX15_Mlig031255g1	WormBase ParaSite (Mlig_3_7)
M. lignano	BOX15_Mlig031591g2	WormBase ParaSite (Mlig_3_7)
M. lignano	BOX15_Mlig032313g1	WormBase ParaSite (Mlig_3_7)
M. lignano	BOX15_Mlig033226g1	WormBase ParaSite (Mlig_3_7)
S. mediterranea	mk4.001278.02	WormBase ParaSite (SmedGD_c1.3)
S. mediterranea	mk4.001545.03	WormBase ParaSite (SmedGD_c1.3)
S. mediterranea	mk4.001717.01	WormBase ParaSite (SmedGD_c1.3)
S. mediterranea	mk4.002266.00	WormBase ParaSite (SmedGD_c1.3)
S. mediterranea	mk4.002871.02	WormBase ParaSite (SmedGD_c1.3)
S. mediterranea	mk4.004989.02	WormBase ParaSite (SmedGD_c1.3)
S. mediterranea	mk4.005050.00	WormBase ParaSite (SmedGD_c1.3)
S. mediterranea	mk4.007046.00	WormBase ParaSite (SmedGD_c1.3)
S. mediterranea	mk4.015311.00	WormBase ParaSite (SmedGD_c1.3)
S. mediterranea	mk4.016353.00	WormBase ParaSite (SmedGD_c1.3)
S. mediterranea	mk4.017643.00	WormBase ParaSite (SmedGD_c1.3)
S. mediterranea	mk4.025404.00	WormBase ParaSite (SmedGD_c1.3)
S. mediterranea	mk4.025583.00	WormBase ParaSite (SmedGD_c1.3)
E. multilocularis	EmuJ_000462600.1	WormBase ParaSite (EMULTI002)
E. multilocularis	EmuJ_000506500.1	WormBase ParaSite (EMULTI002)
E. multilocularis	EmuJ_000591600.1	WormBase ParaSite (EMULTI002)
E. multilocularis	EmuJ_000719050.1	WormBase ParaSite (EMULTI002)
E. multilocularis	EmuJ_000984000.1	WormBase ParaSite (EMULTI002)
E. multilocularis	EmuJ_000984100.1	WormBase ParaSite (EMULTI002)
E. multilocularis	EmuJ_001040300.1	WormBase ParaSite (EMULTI002)
E. multilocularis	EmuJ_001156400.1	WormBase ParaSite (EMULTI002)
S. mansoni	Smp_012000.1	WormBase ParaSite (genome v7)
S. mansoni	Smp_031680.1	WormBase ParaSite (genome v7)
S. mansoni	Smp_037960.1	WormBase ParaSite (genome v7)
S. mansoni	Smp_135040.2	WormBase ParaSite (genome v7)
S. mansoni	Smp_142700.2	WormBase ParaSite (genome v7)
S. mansoni	Smp_157790.1	WormBase ParaSite (genome v7)
S. mansoni	Smp_176310.1	WormBase ParaSite (genome v7)
S. mansoni	Smp_180570.1	WormBase ParaSite (genome v7)
S. mansoni	Smp_246130.1	WormBase ParaSite (genome v7)
S. mansoni	Smp_305740.1	WormBase ParaSite (genome v7)
S. mansoni	Smp_305740.2	WormBase ParaSite (genome v7)
S. mansoni	Smp_306240.1	WormBase ParaSite (genome v7)
S. mansoni	Smp_306240.2	WormBase ParaSite (genome v7)
S. mansoni	Smp_332020.1	WormBase ParaSite (genome v7)
S. mansoni	Smp_334630.2	WormBase ParaSite (genome v7)
