## Supplemental Table 2 for "Non-sedating benzodiazepines cause contractile paralysis and tissue damage in the parasitic blood fluke *Schistosoma mansoni*"

### Sheet: sheet 1
Cook Code	Structure	Phenotype	Note	SMILES
PWZ-093B				O=C(N(C)C1)C2=CC(OCC)=CC=C2NC1=O
109				O=C(N(C)C1)C2=CC(Cl)=CC=C2N3C1=C(C(O)=O)N=C3
110				O=C(N(C)C1)C2=CC(Cl)=CC=C2N3C1=C(C(OCC)=O)N=C3
RY-033				O=C(N(C)C1)C2=CC(CC)=CC=C2N3C1=C(C(OCC)=O)C=C3
MVC-VI-13				O=C(N(C)C1)C2=CC(F)=CC=C2N3C1=C(C(OC(C)(C)C)=O)N=C3
GL-III-35				BrC1=CC=C2C(C(C3=CC=CC=C3F)=N[C@H](C)C4=C(C=O)N=CN42)=C1
GL-III-19				FC1=CC=CC=C1C2=N[C@H](C)C3=C(C(NC)=O)N=CN3C4=C2C=C(Br)C=C4
MP-III-058				FC1=CC=CC=C1C2=N[C@H](C)C3=C(C(OC)=O)N=CN3C4=C2C=C(Br)C=C4
MP-III-059				FC1=CC=CC=C1C2=N[C@@H](C)C3=C(C(OC)=O)N=CN3C4=C2C=C(Br)C=C4
GL-III-70				O=C(N(C)C)C1=C2[C@@H](C)N=C(C3=CC=CC=C3F)C4=CC(C5CC5)=CC=C4N2C=N1
GL-III-69				BrC1=CC=C2C(C(C3=CC=CC=C3F)=N[C@H](C)C4=C(C(N(C)C)=O)N=CN42)=C1
KRM-II-73			2/8 curl at 10 micromolar	BrC1=CC=C2C(C(C3=CC=CC=C3)=NCC4=C(C5=CN=CO5)N=CN42)=C1
GL-I-54				FC1=CC=CC=C1C2=N[C@@H](C)C3=C(C(N(C)C)=O)N=CN3C4=C2C=C(C#C)C=C4
Mp-iii-052				C#CC1=CC=C2C(C(C3=CC=CC=C3F)=N[C@H](C)C4=C(C(OCC5CC5)=O)N=CN42)=C1
GL-II-76				C#CC1=CC=C2C(C(C3=CC=CC=C3F)=N[C@H](C)C4=C(C(N5CCCC5)=O)N=CN42)=C1
GL-II-75				C#CC1=CC=C2C(C(C3=CC=CC=C3F)=N[C@H](C)C4=C(C(NC5CC5)=O)N=CN42)=C1
GL-I-55				FC1=CC=CC=C1C2=N[C@@H](C)C3=C(C(NC4CC4)=O)N=CN3C5=C2C=C(C#C)C=C5
GL-I-36				FC1=CC=CC=C1C2=N[C@@H](C)C3=C(C(OCC(F)(F)F)=O)N=CN3C4=C2C=C(C#C)C=C4
GL-I-33				FC1=CC=CC=C1C2=N[C@@H](C)C3=C(C(OC(C)(C)CC)=O)N=CN3C4=C2C=C(C#C)C=C4
GL-I-32				FC1=CC=CC=C1C2=N[C@@H](C)C3=C(C(OCCC)=O)N=CN3C4=C2C=C(C#C)C=C4
YT-III-38				O=C(OCC)C1=C2CN=C(C3=CC=CC=C3F)C4=CC(C5CC5)=CC=C4N2C=N1
GL-III-42				CCOC(C1=C2[C@@H](C)N=C(C3=CC=CC=C3F)C4=C(N2C=N1)C=CC(C5CC5)=C4)=O
GL-I-78			Inactive (0/8 curl) at 10 micromolar	FC1=CC=CC=C1C2=N[C@@H](C)C3=C(C(OCC)=O)N=CN3C4=C2C=C(C5CC5)C=C4
GL-III-68				O=C(NCC)C1=C2[C@@H](C)N=C(C3=CC=CC=C3F)C4=CC(C5CC5)=CC=C4N2C=N1
MYM-II-26				O=C(OCC)C1=C2[C@H](C)N=C(C3=CC=CC=C3)C4=CC([N+]([O-])=O)=CC=C4N2C=N1
GL-III-53				ClC1=CC(C(C2=CC=CC=C2F)=N[C@H](C)C3=C(C(OCC)=O)N=CN34)=C4C=C1
SH-I-48B			Inactive up to 100 micromolar	FC1=CC=CC=C1C2=N[C@@H](C)C3=C(C(OCC)=O)N=CN3C4=C2C=C(Br)C=C4
SH-I-047				FC1=CC=CC=C1C2=N[C@H](C)C3=C(C(OCC)=O)N=CN3C4=C2C=C(Br)C=C4
GL-II-19				O=C(OCC)C1=C(N2C=N1)[C@@H](C)N=C(C3=CC=CC=N3)C4=C2C=CC(C#C)=C4
GL-II-06				BrC1=CC(C(C2=CC=CC=N2)=N[C@H](C)C3=C(C(OCC)=O)N=CN34)=C4C=C1
SA-02-11				BrC1=CC=C2C(C(C3=CC=CC=N3)=N[C@H](C)C4=C(C(OCC)=O)N=CN42)=C1
KRM-III-67				C#CC1=CC=C2C(C(C3=CC=CC=C3)=NCC4=C(C5=C(C)N=CO5)N=CN42)=C1
KRM-III-79			5/8 curl at 10 micromolar	C#CC1=CC=C2C(C(C3=CC=CC=N3)=NCC4=C(C5=C(C)N=CO5)N=CN42)=C1
KRM-II-18B				C#CC1=CC=C2C(C(C3=CC=CC=C3F)=NCC4=C(C5=CN=CO5)N=CN42)=C1
KRM-II-82				C#CC1=CC=C2C(C(C3=CC=CC=C3)=NCC4=C(C5=CN=CO5)N=CN42)=C1
KRM-II-81				C#CC1=CC=C2C(C(C3=CC=CC=N3)=NCC4=C(C5=CN=CO5)N=CN42)=C1
GL-III-23				C#CC1=CC(C(C2=CC=CC=C2F)=NCC3=C(C4=NC(C)=NO4)N=CN35)=C5C=C1
MP-III-080				C#CC1=CC=C2C(C(C3=CC=CC=N3)=NCC4=C(C5=NC(CC)=NO5)N=CN42)=C1
Mp-ii-076				O=C(OC(C)C1=CC=CC=C1)C2=C3CN=C(C4=CC=CC=N4)C5=CC(C#C)=CC=C5N3C=N2
Mp-ii-075				O=C(OCC1=CC=CC=C1)C2=C3CN=C(C4=CC=CC=N4)C5=CC(C#C)=CC=C5N3C=N2
MP-II-072				O=C(OCC(C)C)C1=C2CN=C(C3=CC=CC=N3)C4=CC(C#C)=CC=C4N2C=N1
Mp-ii-069				O=C(OCC1CC1)C2=C3CN=C(C4=CC=CC=N4)C5=CC(C#C)=CC=C5N3C=N2
MP-II-068				O=C(OC(C)C)C1=C2CN=C(C3=CC=CC=N3)C4=CC(C#C)=CC=C4N2C=N1
mp-ii-071				O=C(OC(C)CC)C1=C2CN=C(C3=CC=CC=N3)C4=CC(C#C)=CC=C4N2C=N1
XHE-053				C#CC1=CC=C2C(C(C3=CC=CC=C3)=NCC4=C(C(OCC)=O)N=CN42)=C1
JY-XHE-053				C#CC1=CC=C2C(C(C3=CC=CC=C3F)=NCC4=C(C(OCC)=O)N=CN42)=C1
FR-I-59				ClC1=CC=CC=C1C2=NCC3=C(C(OCC)=O)N=CN3C4=CC=C(C#C)C=C42
33				CCOC(C1=C2CN=C(C3=CC=CC=C3F)C4=CC(C5=CC=CO5)=CC=C4N2C=N1)=O
DM-II-33				BrC1=CC=C2C(C(C3=CC=CC=C3)=NCC4=C(C(OCC(Cl)(Cl)Cl)=O)N=CN42)=C1
KRM-III-66			6/8 curl at 10 micromolar	BrC1=CC=C2C(C(C3=CC=CC=C3)=NCC4=C(C5=C(C)N=CO5)N=CN42)=C1
Mp-iii-056				BrC1=CC=C2C(C(C3=CC=CC=C3F)=NCC4=C(C(OC)=O)N=CN42)=C1
46				BrC1=CC=C2C(C(C3=CC=CC=N3)=NCC4=C(C(OCC)=O)N=CN42)=C1
FR-I-45				BrC1=CC=C2C(C(C3=CC=CC=C3Cl)=NCC4=C(C(OCC)=O)N=CN42)=C1
JY-032				O=C(OCC)C1=C2CN=C(C3=CC=CC=C3F)C4=CC(Br)=CC=C4N2C=N1
Mp-ii-064				C#CC1=CC=C2C(C(C3=CC=CC=N3)=NCC4=C(C#N)N=CN42)=C1
MP-III-018A				FC1=CC=CC=C1C2=N[C@@H](C)C3=C(C#N)N=CN3C4=C2C=C(C#C)C=C4
96				BrC1=CC=C2C(C(C3=CC=CC=C3)=NCC4=NN=C(C)N42)=C1
95				BrC1=CC=C2C(C(C3=CC=CC=C3Cl)=NCC4=NN=C(C)N42)=C1
105				BrC1=CC=C2C(C(C3=CC=CC=C3F)=NCC4=NN=C(C)N42)=C1
MP-III-024				C#CC1=CC=C2C(C(C3=CC=CC=N3)=NCC4=C(C(OC)=O)N=CN42)=C1
MP-III-055				COC(C1=C2CN=C(C3=CC=CC=C3)C4=CC(C#C)=CC=C4N2C=N1)=O
HJ-I-037				CNC(C1=C2CN=C(C3=CC=CC=C3F)C4=CC(C#C)=CC=C4N2C=N1)=O
GL-I-50				OC(C1=C2CN=C(C3=CC=CC=C3)C4=C(N2C=N1)C=CC(Br)=C4)=O
MP-II-065				C#CC1=CC=C2C(C(C3=CC=CC=C3)=NCC4=C(C(N)=O)N=CN42)=C1
GL-II-79				C#CC1=CC(C(C2=CC=CC=C2F)=NCC3=C(C(O)=O)N=CN34)=C4C=C1
SH-TR-CH3 (R)				C#CC1=CC=C2C(C(C3=CC=CC=C3)=N[C@H](C)C4=NN=C(C)N42)=C1
GL-II-31				O=C(NC)C1=C(N2C=N1)[C@@H](C)N=C(C3=CC=CC=N3)C4=C2C=CC(C#C)=C4
GL-II-32				O=C(OC)C1=C(N2C=N1)[C@@H](C)N=C(C3=CC=CC=N3)C4=C2C=CC(C#C)=C4
SH-I-75				O=C(OC)C1=C2[C@@H](C)N=C(C3=CC=CC=C3)C4=CC(C#C)=CC=C4N2C=N1
Mp-ii-067				C#CC1=CC=C2C(C(C3=CC=CC=N3)=N[C@H](C)C4=C(C(OC(C)(C)C)=O)N=CN42)=C1
GL-I-41				FC1=CC=CC=C1C2=N[C@@H](C)C3=C(C(NC(C)(C)C)=O)N=CN3C4=C2C=C(C#C)C=C4
GL-I-30				FC1=CC=CC=C1C2=N[C@@H](C)C3=C(C(OC(C)(C)C)=O)N=CN3C4=C2C=C(C#C)C=C4
MP-III-022				C#CC1=CC=C2C(C(C3=CC=CC=C3F)=N[C@H](C)C4=C(C(NC)=O)N=CN42)=C1
MP-III-023				FC1=CC=CC=C1C2=N[C@@H](C)C3=C(C(NC)=O)N=CN3C4=C2C=C(C#C)C=C4
MP-III-004				C#CC1=CC=C2C(C(C3=CC=CC=C3F)=N[C@H](C)C4=C(C(OC)=O)N=CN42)=C1
MP-III-021				FC1=CC=CC=C1C2=N[C@@H](C)C3=C(C(OC)=O)N=CN3C4=C2C=C(C#C)C=C4
GL-III-38				O=CC1=C2[C@@H](C)N=C(C3=CC=CC=C3F)C4=CC(C#C)=CC=C4N2C=N1
MP-III-019B				C#CC1=CC=C2C(C(C3=CC=CC=C3F)=N[C@H](C)C4=C(C(N)=O)N=CN42)=C1
SH-053-2'F-S-CH3 ACID				FC1=CC=CC=C1C2=N[C@@H](C)C3=C(C(O)=O)N=CN3C4=C2C=C(C#C)C=C4
GL-III-66				O=C(NC(C)C)C1=C2[C@@H](C)N=C(C3=CC=CC=C3F)C4=CC(C#C)=CC=C4N2C=N1
GL-I-31				FC1=CC=CC=C1C2=N[C@@H](C)C3=C(C(OC(C)C)=O)N=CN3C4=C2C=C(C#C)C=C4
MP-III-050				O=C(OC(C)C)C1=C2[C@@H](C)N=C(C3=CC=CC=C3F)C4=CC(C#C)=CC=C4N2C=N1
GL-I-77				FC1=CC=CC=C1C2=N[C@@H](C)C3=C(C(SCC)=O)N=CN3C4=C2C=C(C#C)C=C4
SH-053-2'F-S-CH3				FC1=CC=CC=C1C2=N[C@@H](C)C3=C(C(OCC)=O)N=CN3C4=C2C=C(C#C)C=C4
GL-II-74				C#CC1=CC=C2C(C(C3=CC=CC=C3F)=N[C@H](C)C4=C(C(NCC)=O)N=CN42)=C1
GL-I-43				FC1=CC=CC=C1C2=N[C@@H](C)C3=C(C(NCC)=O)N=CN3C4=C2C=C(C#C)C=C4
GL-III-77				FC1=CC=CC=C1C2=N[C@@H](C)C3=C(C4=CN=CO4)N=CN3C5=CC=C(C#C[Si](C)(C)C)C=C52
GL-III-72			5/8 curl at 10 micromolar	FC1=CC=CC=C1C2=N[C@H](C)C3=C(C4=CN=CO4)N=CN3C5=CC=C(C#C[Si](C)(C)C)C=C52
GL-III-73				FC1=CC=CC=C1C2=N[C@H](C)C3=C(C4=CN=CO4)N=CN3C5=CC=C(C#C)C=C52
GL-III-76A				BrC1=CC=C2C(C(C3=CC=CC=C3F)N=C(C)C4=C(C5=CN=CO5)N=CN42)=C1
GL-III-76				BrC1=CC=C2C(C(C3=CC=CC=C3F)=N[C@@H](C)C4=C(C5=CN=CO5)N=CN42)=C1
GL-III-36			inactive (0/8 curling) at 10 micromolar	BrC1=CC=C2C(C(C3=CC=CC=C3F)=N[C@H](C)C4=C(C5=CN=CO5)N=CN42)=C1
GL-II-33				C#CC1=CC(C(C2=CC=CC=N2)=N[C@H](C)C3=C(C4=NC(C)=NO4)N=CN35)=C5C=C1
MP-IV-010				C#CC1=CC=C2C(C(C3=CC=CC=C3F)=N[C@H](C)C4=C(C5=NC(C(C)C)=NO5)N=CN42)=C1
GL-I-81				FC1=CC=CC=C1C2=N[C@@H](C)C3=C(C4=NC(C(C)C)=NO4)N=CN3C5=C2C=C(C#C)C=C5
MP-IV-004				C#CC1=CC=C2C(C(C3=CC=CC=C3F)=N[C@H](C)C4=C(C5=NC(C)=NO5)N=CN42)=C1
GL-I-65				FC1=CC=CC=C1C2=N[C@@H](C)C3=C(C4=NC(C)=NO4)N=CN3C5=C2C=C(C#C)C=C5
MP-IV-005				C#CC1=CC=C2C(C(C3=CC=CC=C3F)=N[C@H](C)C4=C(C5=NC(CC)=NO5)N=CN42)=C1
GL-I-66				FC1=CC=CC=C1C2=N[C@@H](C)C3=C(C4=NC(CC)=NO4)N=CN3C5=C2C=C(C#C)C=C5
GL-III-63				C[C@H]1N=C(C2=CC=CC=C2F)C3=CC(C4CC4)=CC=C3N5C1=C(C6=NC(C)=NO6)N=C5
GL-III-64				CC1=NOC(C2=C3[C@@H](C)N=C(C4=CC=CC=N4)C5=CC(C6CC6)=CC=C5N3C=N2)=N1
GL-II-54				BrC1=CC(C(C2=CC=CC=N2)=N[C@@H]3C)=C(N4C3=C(C5=NC(C)=NO5)N=C4)C=C1
GL-III-60				FC1=CC=CC=C1C2=N[C@H](C)C3=C(C4=NC(C)=NO4)N=CN3C5=CC=C(Br)C=C52
104				BrC1=CC=C2C(C(C3=CC=CC=C3F)=NN(C)C(OP(OCC)(OCC)=O)=N2)=C1
GL-III-26				C[C@H]1N=C(C2=CC=CC=N2)C3=CC(C#C[Si](C)(C)C)=CC=C3NC1=O
GL-I-63				FC1=CC=CC=C1C(C2=CC(C#C[Si](C)(C)C)=CC=C2N3)=N[C@@H](C)C3=O
GL-I-61			3/8 curling at 10 micromolar	FC1=CC=CC=C1C(C2=CC(C#C[Si](C)(C)C)=CC=C2N3)=N[C@H](C)C3=O
CMS-04-03/04-04				ClC1=CC=CC=C1C2=NCC3=NN=C(C)N3C4=CC=C(C#C[Si](C)(C)C)C=C42
XHE-II-048				O=C(OCC)C1=C2CN=C(C3=CC=CC=C3)C4=CC(C#C[Si](C)(C)C)=CC=C4N2C=N1
XliHeII-048			5/5 curl at 10 micromolar. Inactive (0/5) curl at 1 micromolar. Only n=1 replicate	O=C(OCC)C1=C2CN=C(C3=CC=CC=C3F)C4=CC(C#C[Si](C)(C)C)=CC=C4N2C=N1
SH-I-055			8/8 curl at 10 micromolar. 4/8 at 5 micromolar. Inactive at 3 and 1 micromolar (confirmed with n=3 replicates)	FC1=CC=CC=C1C2=N[C@@H](C)C3=C(C(OCC)=O)N=CN3C4=C2C=C(C#C[Si](C)(C)C)C=C4
SH-I-060				FC1=CC=CC=C1C2=N[C@H](C)C3=C(C(OCC)=O)N=CN3C4=C2C=C(C#C[Si](C)(C)C)C=C4
GL-II-18				O=C(OCC)C1=C(N2C=N1)[C@@H](C)N=C(C3=CC=CC=N3)C4=C2C=CC(C#C[Si](C)(C)C)=C4
71 - MP				O=C(OCC)C1=C2[C@@H](C)N=C(C3=CC=CC=C3)C4=CC(C#C[Si](C)(C)C)=CC=C4N2C=N1
MYM-I-41				FC1=CC=CC=C1C(C2=CC(Br)=CC=C2N3)=NC(OC(C)=O)C3=O
KRM-I-70				BrC1=CC=C2C(C(C3=CC=CC=C3F)=NN(C)C(N2)=O)=C1
103				BrC1=CC=C2C(C(C3=CC=CC=C3F)=NNC(N2)=O)=C1
MYM-I-43				OC1N=C(C2=CC=CC=C2F)C3=CC(Br)=CC=C3NC1=O
GL-III-52				ClC1=CC(C(C2=CC=CC=C2F)=N[C@H](C)C(N3)=O)=C3C=C1
FR-I-93				BrC1=CC=C2C(C(C3=CC=CC=C3Cl)=N[C@@H](C)C(N2)=O)=C1
SH-I-048A				FC1=CC=CC=C1C(C2=C(N3)C=CC(Br)=C2)=N[C@@H](C)C3=O
SH-I-044				BrC1=CC=C2C(C(C3=CC=CC=C3F)=N[C@H](C)C(N2)=O)=C1
SH-TS-CH3 (s)				BrC1=CC=C2C(C(C3=CC=CC=C3F)=N[C@H](C)C(N2)=O)=C1
MYM-I-91b				FC1=CC([N+]([O-])=O)=CC=C1C(C2=CC([N+]([O-])=O)=CC=C2N3)=N[C@@H](C)C3=O
MYM-I-88				C[C@@H]1N=C(C2=CC=CC=C2[H])C3=CC([N+]([O-])=O)=CC=C3NC1=O
MYM-I-92				C[C@H]1N=C(C2=CC=CC=C2[H])C3=CC([N+]([O-])=O)=CC=C3NC1=O
Meclonazepam ((S)-3-methylclonazepam)				C[C@H]1C(NC2=C(C(C3=CC=CC=C3Cl)=N1)C=C([N+]([O-])=O)C=C2)=O
MYM-I-91a				O=C1[C@H](C)N=C(C2=CC=CC=C2F)C3=CC([N+]([O-])=O)=CC=C3N1
nitrazepam				O=C1CN=C(C2=CC=CC=C2)C(C=C([N+]([O-])=O)C=C3)=C3N1
diazepam				O=C1CN=C(C2=CC=CC=C2Cl)C(C=C([N+]([O-])=O)C=C3)=C3N1
clonazepam				O=C1CN=C(C2=CC=CC=C2Cl)C(C=C([N+]([O-])=O)C=C3)=C3N1
MYM-II-25				O=C1[C@H](C)N=C(C2=CC=CC=N2)C3=CC([N+]([O-])=O)=CC=C3N1
GL-II-39				ClC1=CC(C(C2=CC=C(Cl)C=C2)=NC(OC(C)=O)C(N3C)=O)=C3C=C1
RO 7-9277				ClC1=CC(C(C2=CC=C(Cl)C=C2)=NC(O)C(N3C)=O)=C3C=C1
RO 5-4846				ClC1=CC(C(C2=CC=C(Cl)C=C2)=NCC(N3C)=O)=C3C=C1
Ro5-4864				CN1C(CN=C(C2=CC=C(Cl)C=C2)C3=C1C=CC(Cl)=C3)=O
WZ-190				ClC1=CC=C2C(C(C3=CC=CC=C3Cl)=NCC(N2C)=O)=C1
flunitrazepam				CN1C(CN=C(C2=CC=CC=C2F)C3=C1C=CC([N+]([O-])=O)=C3)=O
94 - KRM				BrC1=CC=C2C(C(C3=CC=CC=C3F)=NCC(N2C)=O)=C1
ONB-18				BrC1=CC=C2C(C(C3=CC=CC=C3F)=NCC(N2C)=O)=C1
98 - Hz				[O-][N+]1=C(C2=CC=CC=C2)C3=CC(C#C)=CC=C3N=C(NC)C1
99 - Hz				[O-][N+]1=C(C2=CC=CC=C2)C3=CC(C#C[Si](C)(C)C)=CC=C3N=C(NC)C1
GL-II-61				O=C1[C@@H](C)N=C(C2=CC=CC=N2)C3=C(N1C)C=CC(C#C)=C3
GL-III-24				FC1=CC=CC=C1C(C2=CC(C#C)=CC=C2N3C)=N[C@@H](C)C3=O
GL-III-25				FC1=CC=CC=C1C(C2=CC(C#C)=CC=C2N3C)=N[C@H](C)C3=O
QH-II-66				O=C(N1C)CN=C(C2=CC=CC=C2)C3=C1C=CC(C#C)=C3
KRM-III-70				O=C(N1C)CN=C(C2=CC=CC=N2)C3=C1C=CC(C#C)=C3
KRM-III-77				C#CC1=CC=C2C(C(C3=CC=CC=C3Cl)=NCC(N2C)=O)=C1
TA-I-16				FC1=CC=CC=C1C(C2=CC(C#C)=CC=C2N3C([2H])([2H])[2H])=NCC3=O
KRM-II-08				FC1=CC=CC=C1C(C2=CC(C#C)=CC=C2N3C)=NCC3=O
GL-III-27				C[C@H]1N=C(C2=CC=CC=N2)C3=CC(C#C)=CC=C3NC1=O
GL-I-64				FC1=CC=CC=C1C(C2=CC(C#C)=CC=C2N3)=N[C@@H](C)C3=O
GL-I-62				FC1=CC=CC=C1C(C2=CC(C#C)=CC=C2N3)=N[C@H](C)C3=O
TA-I-12				FC1=CC=CC=C1C(C2=CC(C#C)=CC=C2N3)=NCC3=O
GL-III-59				C#CC1=CC=C2C(C(C3=CC=CC=C3)=NCC(N2)=O)=C1
GL-III-58				C#CC1=CC=C2C(C(C3=CC=CC=N3)=NCC(N2)=O)=C1
SA-02-12				BrC1=CC=C2C(C(C3=CC=CC=N3)=N[C@H](C)C(N2)=O)=C1
GL-II-05				BrC1=CC(C(C2=CC=CC=N2)=N[C@H](C)C(N3)=O)=C3C=C1
77				BrC1=CC=C2C(C(C3=CC=CC=N3)=N[C@@H](C)C(N2)=O)=C1
MYM-I-84				C[C@@H]1N=C(C2=CC=CC=C2F)C3=CC=CC=C3NC1=O
MYM-I-94				C[C@H]1N=C(C2=CC=CC=C2F)C3=CC=CC=C3NC1=O
MYM-I-96				C[C@@H]1N=C(C2=CC=CC=N2)C3=CC=CC=C3NC1=O
MYM-I-85				C[C@@H]1N=C(C2=CC=CC=C2[H])C3=CC=CC=C3NC1=O
MYM-I-86				C[C@H]1N=C(C2=CC=CC=C2[H])C3=CC=CC=C3NC1=O
106 - Hz				IC1=CC=C2C(C(C3=CC=CC=C3)=NCC(N2)=O)=C1
CMS-02-01/02/03				BrC1=CC=C2C(C(C3=CC=CC=C3Cl)=NCC(N2)=O)=C1
GL-I-74			1/8 curl at 10 micromolar	ClC1=CC(C(C2=CC=C(Cl)C=C2)=NCC(N3)=O)=C3C=C1
Oxazepam				O=C(NC1=C2C=C(Cl)C=C1)C(O)N=C2C3=CC=CC=C3
lorazepam				O=C(NC1=C2C=C(Cl)C=C1)C(O)N=C2C3=CC=CC=C3Cl
Bromazepam				O=C1CN=C(C2=CC=CC=N2)C(C=C(Br)C=C3)=C3N1
GL-III-36				BrC1=CC=C2C(C(C3=CC=CC=C3F)=N[C@H](C)C4=C(C5=CN=CO5)N=CN42)=C1
XHE-II-053				CCOC(C1=C2CN=C(C3=CC=CC=N3)C4=CC(C#C)=CC=C4N2C=N1)=O
GL-II-73				C#CC1=CC=C2C(C(C3=CC=CC=C3F)=N[C@H](C)C4=C(C(N(C)C)=O)N=CN42)=C1
HZ-166				C#CC1=CC=C2C(C(C3=CC=CC=N3)=NCC4=C(C(OCC)=O)N=CN42)=C1
MYM-II-53				ClC1=CC=CC=C1C(C2=CC([N+]([O-])=O)=CC=C2N3C)=N[C@@H](C)C3=O
MYM-II-52				C[C@@H]1N=C(C2=CC=CC=C2Cl)C3=CC([N+]([O-])=O)=CC=C3N4C1=C(C(OCC)=O)N=C4
MYM-II-45				C[C@H]1N=C(C2=CC=CC=C2Cl)C3=CC=CC=C3NC1=O
MYM-II-57				FC1=CC=CC=C1C(C2=CC=CC=C2N3)=NC(OC(C)=O)C3=O
MYM-II-58				FC1=CC=CC=C1C(C2=CC=CC=C2N3)=NC(O)C3=O
MYM-II-59				FC1=CC=CC=C1C(C2=CC([N+]([O-])=O)=CC=C2N3)=NC(OC(C)=O)C3=O
